# Comparative genomic analysis of Cluster AZ *Arthrobacter* phages

**DOI:** 10.1101/2025.05.26.655371

**Authors:** Amanda C. Freise, Kieran Furlong, Karen Klyczek, Andrea R. Beyer, Rebecca A. Chong, Nicholas P. Edgington, Bryan Gibb, Sarah J. Swerdlow, Madison G. Bendele, Isobel D. Cobb, Zachary Mitchell, Steve Cresawn, Amaya Garcia Costas, Adam D. Rudner

## Abstract

Bacteria in the *Arthrobacter* genus belong to the phylum Actinobacteria and are primarily soil-dwelling. Over 600 bacteriophages infecting *Arthrobacter* hosts have been isolated and sequenced, and genomic analyses show these phages to be highly diverse with mosaic genome architectures. We describe here a group of 32 *Arthrobacter* phages grouped in Cluster AZ, isolated on four different *Arthrobacter* strains all with siphoviral morphologies. The Cluster AZ phages exhibit a spectrum of diversity and can be subdivided into four subclusters. The diversity in minor tail protein and endolysin genes correlates partly with isolation host strain and may be predictive of the host range of these phages. Most of the Cluster AZ phages are temperate, form stable lysogens, and encode an integrase; however, an immunity repressor gene has not been identified. The intracluster diversity was analyzed in-depth at the whole genome level and through individual genes. As more *Arthrobacter* phages are isolated and analyzed they continue to provide new insights into phage evolution.
