## Supplemental Table 1 for "Comparative genomic analysis of Cluster AZ *Arthrobacter* phages"

### Sheet: percent
	Kaylissa	Lego	YesChef	Warda	Tbone	Powerpuff	Lizalica	Adumb2043	Amyev	Janeemi	Tuck	Phives	Eraser	London	Elezi	Niobe	Asa16	Iter	Yang	DrSierra	Crewmate	DrManhattan	Adolin	VResidence	Reedo	KeAlii	Tweety19	Snek	Maureen	Liebe	Emotion	VroomVroom
Kaylissa	100	98.5714	98.5714	97.8723	97.1429	96.4539	94.964	91.4286	89.2086	88.5714	90	88.5714	86.3309	86.3309	86.3309	86.3309	85.7143	85.1064	83.4532	80.292	77.2414	75.5245	77.4648	72.8571	69.0647	66.6667	61.8705	61.8705	62.8571	62.8571	53.1469	54.4118
Lego	98.5714	100	98.5507	97.8417	97.1014	96.4029	94.8905	91.3043	89.0511	88.4058	88.4058	88.4058	87.5912	87.5912	87.5912	87.5912	86.9565	84.8921	83.2117	81.4815	75.5245	75.1773	75.7143	72.4638	68.6131	67.6471	62.7737	62.7737	62.3188	62.3188	52.4823	55.2239
YesChef	98.5714	98.5507	100	99.2806	98.5507	97.8417	94.8905	91.3043	89.0511	88.4058	88.4058	88.4058	86.1314	86.1314	86.1314	86.1314	85.5072	86.3309	83.2117	81.4815	75.5245	76.5957	77.1429	73.913	70.073	67.6471	62.7737	62.7737	62.3188	62.3188	53.9007	55.2239
Warda	97.8723	97.8417	99.2806	100	97.8417	97.1429	94.2029	90.6475	88.4058	87.7698	87.7698	87.7698	85.5072	85.5072	85.5072	85.5072	84.8921	87.1429	84.058	82.3529	75	76.0563	76.5957	73.3813	69.5652	67.1533	62.3188	62.3188	63.3094	63.3094	53.5211	54.8148
Tbone	97.1429	97.1014	98.5507	97.8417	100	96.4029	94.8905	91.3043	90.5109	88.4058	88.4058	88.4058	86.1314	86.1314	86.1314	86.1314	85.5072	84.8921	83.2117	81.4815	74.1259	75.1773	75.7143	73.913	70.073	67.6471	62.7737	62.7737	62.3188	62.3188	53.9007	55.2239
Powerpuff	96.4539	96.4029	97.8417	97.1429	96.4029	100	92.7536	89.2086	86.9565	86.3309	86.3309	86.3309	84.058	84.058	84.058	84.058	83.4532	84.2857	82.6087	79.4118	73.6111	74.6479	75.1773	71.9424	68.1159	65.6934	60.8696	60.8696	60.4317	60.4317	52.1127	53.3333
Lizalica	94.964	94.8905	94.8905	94.2029	94.8905	92.7536	100	91.9708	91.1765	90.5109	90.5109	90.5109	86.7647	86.7647	86.7647	86.7647	86.1314	85.5072	83.8235	82.0896	76.0563	74.2857	74.8201	74.4526	70.5882	68.1481	63.2353	63.2353	62.7737	62.7737	54.2857	55.6391
Adumb2043	91.4286	91.3043	91.3043	90.6475	91.3043	89.2086	91.9708	100	90.5109	86.9565	86.9565	86.9565	91.9708	91.9708	91.9708	91.9708	92.7536	86.3309	81.7518	77.037	72.7273	79.4326	80	73.913	74.4526	70.5882	65.6934	65.6934	60.8696	60.8696	55.3191	56.7164
Amyev	89.2086	89.0511	89.0511	88.4058	90.5109	86.9565	91.1765	90.5109	100	89.0511	89.0511	89.0511	89.7059	89.7059	89.7059	89.7059	89.0511	82.6087	85.2941	80.597	77.4648	75.7143	76.259	72.9927	73.5294	68.1481	60.2941	60.2941	59.854	59.854	54.2857	55.6391
Janeemi	88.5714	88.4058	88.4058	87.7698	88.4058	86.3309	90.5109	86.9565	89.0511	100	98.5507	98.5507	89.0511	89.0511	89.0511	89.0511	88.4058	80.5755	80.292	84.4444	78.3217	73.7589	74.2857	76.8116	72.9927	69.1176	64.2336	64.2336	62.3188	62.3188	53.9007	55.2239
Tuck	90	88.4058	88.4058	87.7698	88.4058	86.3309	90.5109	86.9565	89.0511	98.5507	100	98.5507	89.0511	89.0511	89.0511	89.0511	88.4058	80.5755	81.7518	82.963	79.7203	72.3404	74.2857	75.3623	72.9927	69.1176	62.7737	62.7737	62.3188	62.3188	52.4823	53.7313
Phives	88.5714	88.4058	88.4058	87.7698	88.4058	86.3309	90.5109	86.9565	89.0511	98.5507	98.5507	100	89.0511	89.0511	89.0511	89.0511	88.4058	80.5755	80.292	82.963	78.3217	72.3404	72.8571	75.3623	72.9927	69.1176	62.7737	62.7737	62.3188	62.3188	52.4823	53.7313
Eraser	86.3309	87.5912	86.1314	85.5072	86.1314	84.058	86.7647	91.9708	89.7059	89.0511	89.0511	89.0511	100	100	100	100	99.2701	82.6087	80.8824	82.0896	77.4648	77.1429	77.6978	75.9124	76.4706	72.5926	66.1765	66.1765	61.3139	61.3139	52.8571	55.6391
London	86.3309	87.5912	86.1314	85.5072	86.1314	84.058	86.7647	91.9708	89.7059	89.0511	89.0511	89.0511	100	100	100	100	99.2701	82.6087	80.8824	82.0896	77.4648	77.1429	77.6978	75.9124	76.4706	72.5926	66.1765	66.1765	61.3139	61.3139	52.8571	55.6391
Elezi	86.3309	87.5912	86.1314	85.5072	86.1314	84.058	86.7647	91.9708	89.7059	89.0511	89.0511	89.0511	100	100	100	100	99.2701	82.6087	80.8824	82.0896	77.4648	77.1429	77.6978	75.9124	76.4706	72.5926	66.1765	66.1765	61.3139	61.3139	52.8571	55.6391
Niobe	86.3309	87.5912	86.1314	85.5072	86.1314	84.058	86.7647	91.9708	89.7059	89.0511	89.0511	89.0511	100	100	100	100	99.2701	82.6087	80.8824	82.0896	77.4648	77.1429	77.6978	75.9124	76.4706	72.5926	66.1765	66.1765	61.3139	61.3139	52.8571	55.6391
Asa16	85.7143	86.9565	85.5072	84.8921	85.5072	83.4532	86.1314	92.7536	89.0511	88.4058	88.4058	88.4058	99.2701	99.2701	99.2701	99.2701	100	82.0144	80.292	81.4815	76.9231	76.5957	77.1429	75.3623	75.9124	72.0588	65.6934	65.6934	60.8696	60.8696	52.4823	55.2239
Iter	85.1064	84.8921	86.3309	87.1429	84.8921	84.2857	85.5072	86.3309	82.6087	80.5755	80.5755	80.5755	82.6087	82.6087	82.6087	82.6087	82.0144	100	81.1594	76.4706	75	73.2394	73.7589	69.0647	69.5652	68.6131	62.3188	62.3188	63.3094	63.3094	52.1127	53.3333
Yang	83.4532	83.2117	83.2117	84.058	83.2117	82.6087	83.8235	81.7518	85.2941	80.292	81.7518	80.292	80.8824	80.8824	80.8824	80.8824	80.292	81.1594	100	74.6269	77.4648	67.1429	69.0647	62.7737	66.1765	63.7037	57.3529	57.3529	59.854	59.854	52.8571	55.6391
DrSierra	80.292	81.4815	81.4815	82.3529	81.4815	79.4118	82.0896	77.037	80.597	84.4444	82.963	82.963	82.0896	82.0896	82.0896	82.0896	81.4815	76.4706	74.6269	100	84.2857	79.7101	80.292	84.4444	80.597	78.1955	73.1343	73.1343	57.7778	57.7778	47.8261	50.3817
Crewmate	77.2414	75.5245	75.5245	75	74.1259	73.6111	76.0563	72.7273	77.4648	78.3217	79.7203	78.3217	77.4648	77.4648	77.4648	77.4648	76.9231	75	77.4648	84.2857	100	73.9726	75.8621	76.9231	73.2394	70.922	64.7887	64.7887	55.9441	55.9441	46.5753	48.9209
DrManhattan	75.5245	75.1773	76.5957	76.0563	75.1773	74.6479	74.2857	79.4326	75.7143	73.7589	72.3404	72.3404	77.1429	77.1429	77.1429	77.1429	76.5957	73.2394	67.1429	79.7101	73.9726	100	97.9021	78.0142	81.4286	74.8201	70	70	52.4823	52.4823	50	52.5547
Adolin	77.4648	75.7143	77.1429	76.5957	75.7143	75.1773	74.8201	80	76.259	74.2857	74.2857	72.8571	77.6978	77.6978	77.6978	77.6978	77.1429	73.7589	69.0647	80.292	75.8621	97.9021	100	78.5714	82.0144	75.3623	70.5036	70.5036	52.8571	52.8571	50.3497	52.9412
VResidence	72.8571	72.4638	73.913	73.3813	73.913	71.9424	74.4526	73.913	72.9927	76.8116	75.3623	75.3623	75.9124	75.9124	75.9124	75.9124	75.3623	69.0647	62.7737	84.4444	76.9231	78.0142	78.5714	100	83.2117	83.8235	72.9927	72.9927	53.6232	53.6232	49.6454	50.7463
Reedo	69.0647	68.6131	70.073	69.5652	70.073	68.1159	70.5882	74.4526	73.5294	72.9927	72.9927	72.9927	76.4706	76.4706	76.4706	76.4706	75.9124	69.5652	66.1765	80.597	73.2394	81.4286	82.0144	83.2117	100	88.8889	73.5294	73.5294	56.9343	56.9343	48.5714	49.6241
KeAlii	66.6667	67.6471	67.6471	67.1533	67.6471	65.6934	68.1481	70.5882	68.1481	69.1176	69.1176	69.1176	72.5926	72.5926	72.5926	72.5926	72.0588	68.6131	63.7037	78.1955	70.922	74.8201	75.3623	83.8235	88.8889	100	74.0741	74.0741	54.4118	54.4118	48.9209	50
Tweety19	61.8705	62.7737	62.7737	62.3188	62.7737	60.8696	63.2353	65.6934	60.2941	64.2336	62.7737	62.7737	66.1765	66.1765	66.1765	66.1765	65.6934	62.3188	57.3529	73.1343	64.7887	70	70.5036	72.9927	73.5294	74.0741	100	100	64.2336	64.2336	48.5714	54.1353
Snek	61.8705	62.7737	62.7737	62.3188	62.7737	60.8696	63.2353	65.6934	60.2941	64.2336	62.7737	62.7737	66.1765	66.1765	66.1765	66.1765	65.6934	62.3188	57.3529	73.1343	64.7887	70	70.5036	72.9927	73.5294	74.0741	100	100	64.2336	64.2336	48.5714	54.1353
Maureen	62.8571	62.3188	62.3188	63.3094	62.3188	60.4317	62.7737	60.8696	59.854	62.3188	62.3188	62.3188	61.3139	61.3139	61.3139	61.3139	60.8696	63.3094	59.854	57.7778	55.9441	52.4823	52.8571	53.6232	56.9343	54.4118	64.2336	64.2336	100	100	53.9007	55.2239
Liebe	62.8571	62.3188	62.3188	63.3094	62.3188	60.4317	62.7737	60.8696	59.854	62.3188	62.3188	62.3188	61.3139	61.3139	61.3139	61.3139	60.8696	63.3094	59.854	57.7778	55.9441	52.4823	52.8571	53.6232	56.9343	54.4118	64.2336	64.2336	100	100	53.9007	55.2239
Emotion	53.1469	52.4823	53.9007	53.5211	53.9007	52.1127	54.2857	55.3191	54.2857	53.9007	52.4823	52.4823	52.8571	52.8571	52.8571	52.8571	52.4823	52.1127	52.8571	47.8261	46.5753	50	50.3497	49.6454	48.5714	48.9209	48.5714	48.5714	53.9007	53.9007	100	75.9124
VroomVroom	54.4118	55.2239	55.2239	54.8148	55.2239	53.3333	55.6391	56.7164	55.6391	55.2239	53.7313	53.7313	55.6391	55.6391	55.6391	55.6391	55.2239	53.3333	55.6391	50.3817	48.9209	52.5547	52.9412	50.7463	49.6241	50	54.1353	54.1353	55.2239	55.2239	75.9124	100

### Sheet: Percent - mean and SD
	Kaylissa	Lego	YesChef	Warda	Tbone	Powerpuff	Lizalica	Adumb2043	Amyev	Janeemi	Tuck	Phives	Eraser	London	Elezi	Niobe	Asa16	Iter	Yang	DrSierra	Crewmate	DrManhattan	Adolin	VResidence	Reedo	KeAlii	Tweety19	Snek	Maureen	Liebe	Emotion	VroomVroom		Average	SD	Average	SD
Kaylissa	100	98.5714	98.5714	97.8723	97.1429	96.4539	94.964	91.4286	89.2086	88.5714	90	88.5714	86.3309	86.3309	86.3309	86.3309	85.7143	85.1064	83.4532	80.292	77.2414	75.5245	77.4648	72.8571	69.0647	66.6667	61.8705	61.8705	62.8571	62.8571	53.1469	54.4118		82.3441	12.9993
Lego	98.5714	100	98.5507	97.8417	97.1014	96.4029	94.8905	91.3043	89.0511	88.4058	88.4058	88.4058	87.5912	87.5912	87.5912	87.5912	86.9565	84.8921	83.2117	81.4815	75.5245	75.1773	75.7143	72.4638	68.6131	67.6471	62.7737	62.7737	62.3188	62.3188	52.4823	55.2239		82.3757	13.0758
YesChef	98.5714	98.5507	100	99.2806	98.5507	97.8417	94.8905	91.3043	89.0511	88.4058	88.4058	88.4058	86.1314	86.1314	86.1314	86.1314	85.5072	86.3309	83.2117	81.4815	75.5245	76.5957	77.1429	73.913	70.073	67.6471	62.7737	62.7737	62.3188	62.3188	53.9007	55.2239		82.558	12.9421
Warda	97.8723	97.8417	99.2806	100	97.8417	97.1429	94.2029	90.6475	88.4058	87.7698	87.7698	87.7698	85.5072	85.5072	85.5072	85.5072	84.8921	87.1429	84.058	82.3529	75	76.0563	76.5957	73.3813	69.5652	67.1533	62.3188	62.3188	63.3094	63.3094	53.5211	54.8148		82.2435	12.7857
Tbone	97.1429	97.1014	98.5507	97.8417	100	96.4029	94.8905	91.3043	90.5109	88.4058	88.4058	88.4058	86.1314	86.1314	86.1314	86.1314	85.5072	84.8921	83.2117	81.4815	74.1259	75.1773	75.7143	73.913	70.073	67.6471	62.7737	62.7737	62.3188	62.3188	53.9007	55.2239		82.236	12.8013
Powerpuff	96.4539	96.4029	97.8417	97.1429	96.4029	100	92.7536	89.2086	86.9565	86.3309	86.3309	86.3309	84.058	84.058	84.058	84.058	83.4532	84.2857	82.6087	79.4118	73.6111	74.6479	75.1773	71.9424	68.1159	65.6934	60.8696	60.8696	60.4317	60.4317	52.1127	53.3333		80.7113	13.0433
Lizalica	94.964	94.8905	94.8905	94.2029	94.8905	92.7536	100	91.9708	91.1765	90.5109	90.5109	90.5109	86.7647	86.7647	86.7647	86.7647	86.1314	85.5072	83.8235	82.0896	76.0563	74.2857	74.8201	74.4526	70.5882	68.1481	63.2353	63.2353	62.7737	62.7737	54.2857	55.6391		82.2754	12.2669
Adumb2043	91.4286	91.3043	91.3043	90.6475	91.3043	89.2086	91.9708	100	90.5109	86.9565	86.9565	86.9565	91.9708	91.9708	91.9708	91.9708	92.7536	86.3309	81.7518	77.037	72.7273	79.4326	80	73.913	74.4526	70.5882	65.6934	65.6934	60.8696	60.8696	55.3191	56.7164		82.3827	11.6661
Amyev	89.2086	89.0511	89.0511	88.4058	90.5109	86.9565	91.1765	90.5109	100	89.0511	89.0511	89.0511	89.7059	89.7059	89.7059	89.7059	89.0511	82.6087	85.2941	80.597	77.4648	75.7143	76.259	72.9927	73.5294	68.1481	60.2941	60.2941	59.854	59.854	54.2857	55.6391		81.1964	12.0121
Janeemi	88.5714	88.4058	88.4058	87.7698	88.4058	86.3309	90.5109	86.9565	89.0511	100	98.5507	98.5507	89.0511	89.0511	89.0511	89.0511	88.4058	80.5755	80.292	84.4444	78.3217	73.7589	74.2857	76.8116	72.9927	69.1176	64.2336	64.2336	62.3188	62.3188	53.9007	55.2239		81.7331	11.6848
Tuck	90	88.4058	88.4058	87.7698	88.4058	86.3309	90.5109	86.9565	89.0511	98.5507	100	98.5507	89.0511	89.0511	89.0511	89.0511	88.4058	80.5755	81.7518	82.963	79.7203	72.3404	74.2857	75.3623	72.9927	69.1176	62.7737	62.7737	62.3188	62.3188	52.4823	53.7313		81.5911	12.0138
Phives	88.5714	88.4058	88.4058	87.7698	88.4058	86.3309	90.5109	86.9565	89.0511	98.5507	98.5507	100	89.0511	89.0511	89.0511	89.0511	88.4058	80.5755	80.292	82.963	78.3217	72.3404	72.8571	75.3623	72.9927	69.1176	62.7737	62.7737	62.3188	62.3188	52.4823	53.7313		81.4067	12.0259
Eraser	86.3309	87.5912	86.1314	85.5072	86.1314	84.058	86.7647	91.9708	89.7059	89.0511	89.0511	89.0511	100	100	100	100	99.2701	82.6087	80.8824	82.0896	77.4648	77.1429	77.6978	75.9124	76.4706	72.5926	66.1765	66.1765	61.3139	61.3139	52.8571	55.6391		82.6231	12.1654
London	86.3309	87.5912	86.1314	85.5072	86.1314	84.058	86.7647	91.9708	89.7059	89.0511	89.0511	89.0511	100	100	100	100	99.2701	82.6087	80.8824	82.0896	77.4648	77.1429	77.6978	75.9124	76.4706	72.5926	66.1765	66.1765	61.3139	61.3139	52.8571	55.6391		82.6231	12.1654
Elezi	86.3309	87.5912	86.1314	85.5072	86.1314	84.058	86.7647	91.9708	89.7059	89.0511	89.0511	89.0511	100	100	100	100	99.2701	82.6087	80.8824	82.0896	77.4648	77.1429	77.6978	75.9124	76.4706	72.5926	66.1765	66.1765	61.3139	61.3139	52.8571	55.6391		82.6231	12.1654
Niobe	86.3309	87.5912	86.1314	85.5072	86.1314	84.058	86.7647	91.9708	89.7059	89.0511	89.0511	89.0511	100	100	100	100	99.2701	82.6087	80.8824	82.0896	77.4648	77.1429	77.6978	75.9124	76.4706	72.5926	66.1765	66.1765	61.3139	61.3139	52.8571	55.6391		82.6231	12.1654
Asa16	85.7143	86.9565	85.5072	84.8921	85.5072	83.4532	86.1314	92.7536	89.0511	88.4058	88.4058	88.4058	99.2701	99.2701	99.2701	99.2701	100	82.0144	80.292	81.4815	76.9231	76.5957	77.1429	75.3623	75.9124	72.0588	65.6934	65.6934	60.8696	60.8696	52.4823	55.2239		82.1179	12.1838
Iter	85.1064	84.8921	86.3309	87.1429	84.8921	84.2857	85.5072	86.3309	82.6087	80.5755	80.5755	80.5755	82.6087	82.6087	82.6087	82.6087	82.0144	100	81.1594	76.4706	75	73.2394	73.7589	69.0647	69.5652	68.6131	62.3188	62.3188	63.3094	63.3094	52.1127	53.3333		77.7907	9.97209
Yang	83.4532	83.2117	83.2117	84.058	83.2117	82.6087	83.8235	81.7518	85.2941	80.292	81.7518	80.292	80.8824	80.8824	80.8824	80.8824	80.292	81.1594	100	74.6269	77.4648	67.1429	69.0647	62.7737	66.1765	63.7037	57.3529	57.3529	59.854	59.854	52.8571	55.6391		75.6828	10.9387
DrSierra	80.292	81.4815	81.4815	82.3529	81.4815	79.4118	82.0896	77.037	80.597	84.4444	82.963	82.963	82.0896	82.0896	82.0896	82.0896	81.4815	76.4706	74.6269	100	84.2857	79.7101	80.292	84.4444	80.597	78.1955	73.1343	73.1343	57.7778	57.7778	47.8261	50.3817		78.539	9.34018
Crewmate	77.2414	75.5245	75.5245	75	74.1259	73.6111	76.0563	72.7273	77.4648	78.3217	79.7203	78.3217	77.4648	77.4648	77.4648	77.4648	76.9231	75	77.4648	84.2857	100	73.9726	75.8621	76.9231	73.2394	70.922	64.7887	64.7887	55.9441	55.9441	46.5753	48.9209		74.0688	9.22203
DrManhattan	75.5245	75.1773	76.5957	76.0563	75.1773	74.6479	74.2857	79.4326	75.7143	73.7589	72.3404	72.3404	77.1429	77.1429	77.1429	77.1429	76.5957	73.2394	67.1429	79.7101	73.9726	100	97.9021	78.0142	81.4286	74.8201	70	70	52.4823	52.4823	50	52.5547		74.4327	10.0474
Adolin	77.4648	75.7143	77.1429	76.5957	75.7143	75.1773	74.8201	80	76.259	74.2857	74.2857	72.8571	77.6978	77.6978	77.6978	77.6978	77.1429	73.7589	69.0647	80.292	75.8621	97.9021	100	78.5714	82.0144	75.3623	70.5036	70.5036	52.8571	52.8571	50.3497	52.9412		75.1016	9.9761
VResidence	72.8571	72.4638	73.913	73.3813	73.913	71.9424	74.4526	73.913	72.9927	76.8116	75.3623	75.3623	75.9124	75.9124	75.9124	75.9124	75.3623	69.0647	62.7737	84.4444	76.9231	78.0142	78.5714	100	83.2117	83.8235	72.9927	72.9927	53.6232	53.6232	49.6454	50.7463		73.7445	9.35164
Reedo	69.0647	68.6131	70.073	69.5652	70.073	68.1159	70.5882	74.4526	73.5294	72.9927	72.9927	72.9927	76.4706	76.4706	76.4706	76.4706	75.9124	69.5652	66.1765	80.597	73.2394	81.4286	82.0144	83.2117	100	88.8889	73.5294	73.5294	56.9343	56.9343	48.5714	49.6241		73.2087	9.34297
KeAlii	66.6667	67.6471	67.6471	67.1533	67.6471	65.6934	68.1481	70.5882	68.1481	69.1176	69.1176	69.1176	72.5926	72.5926	72.5926	72.5926	72.0588	68.6131	63.7037	78.1955	70.922	74.8201	75.3623	83.8235	88.8889	100	74.0741	74.0741	54.4118	54.4118	48.9209	50		70.624	9.40908
Tweety19	61.8705	62.7737	62.7737	62.3188	62.7737	60.8696	63.2353	65.6934	60.2941	64.2336	62.7737	62.7737	66.1765	66.1765	66.1765	66.1765	65.6934	62.3188	57.3529	73.1343	64.7887	70	70.5036	72.9927	73.5294	74.0741	100	100	64.2336	64.2336	48.5714	54.1353		67.0489	10.146
Snek	61.8705	62.7737	62.7737	62.3188	62.7737	60.8696	63.2353	65.6934	60.2941	64.2336	62.7737	62.7737	66.1765	66.1765	66.1765	66.1765	65.6934	62.3188	57.3529	73.1343	64.7887	70	70.5036	72.9927	73.5294	74.0741	100	100	64.2336	64.2336	48.5714	54.1353		67.0489	10.146
Maureen	62.8571	62.3188	62.3188	63.3094	62.3188	60.4317	62.7737	60.8696	59.854	62.3188	62.3188	62.3188	61.3139	61.3139	61.3139	61.3139	60.8696	63.3094	59.854	57.7778	55.9441	52.4823	52.8571	53.6232	56.9343	54.4118	64.2336	64.2336	100	100	53.9007	55.2239		62.5708	10.5784
Liebe	62.8571	62.3188	62.3188	63.3094	62.3188	60.4317	62.7737	60.8696	59.854	62.3188	62.3188	62.3188	61.3139	61.3139	61.3139	61.3139	60.8696	63.3094	59.854	57.7778	55.9441	52.4823	52.8571	53.6232	56.9343	54.4118	64.2336	64.2336	100	100	53.9007	55.2239		62.5708	10.5784
Emotion	53.1469	52.4823	53.9007	53.5211	53.9007	52.1127	54.2857	55.3191	54.2857	53.9007	52.4823	52.4823	52.8571	52.8571	52.8571	52.8571	52.4823	52.1127	52.8571	47.8261	46.5753	50	50.3497	49.6454	48.5714	48.9209	48.5714	48.5714	53.9007	53.9007	100	75.9124		53.4688	8.92332
VroomVroom	54.4118	55.2239	55.2239	54.8148	55.2239	53.3333	55.6391	56.7164	55.6391	55.2239	53.7313	53.7313	55.6391	55.6391	55.6391	55.6391	55.2239	53.3333	55.6391	50.3817	48.9209	52.5547	52.9412	50.7463	49.6241	50	54.1353	54.1353	55.2239	55.2239	75.9124	100		54.6924	4.44109

### Sheet: decimal
	Kaylissa	Lego	YesChef	Warda	Tbone	Powerpuff	Lizalica	Adumb2043	Amyev	Janeemi	Tuck	Phives	Eraser	London	Elezi	Niobe	Asa16	Iter	Yang	DrSierra	Crewmate	DrManhattan	Adolin	VResidence	Reedo	KeAlii	Tweety19	Snek	Maureen	Liebe	Emotion	VroomVroom
Kaylissa	1	0.985714	0.985714	0.978723	0.971429	0.964539	0.94964	0.914286	0.892086	0.885714	0.9	0.885714	0.863309	0.863309	0.863309	0.863309	0.857143	0.851064	0.834532	0.80292	0.772414	0.755245	0.774648	0.728571	0.690647	0.666667	0.618705	0.618705	0.628571	0.628571	0.531469	0.544118
Lego	0.985714	1	0.985507	0.978417	0.971014	0.964029	0.948905	0.913043	0.890511	0.884058	0.884058	0.884058	0.875912	0.875912	0.875912	0.875912	0.869565	0.848921	0.832117	0.814815	0.755245	0.751773	0.757143	0.724638	0.686131	0.676471	0.627737	0.627737	0.623188	0.623188	0.524823	0.552239
YesChef	0.985714	0.985507	1	0.992806	0.985507	0.978417	0.948905	0.913043	0.890511	0.884058	0.884058	0.884058	0.861314	0.861314	0.861314	0.861314	0.855072	0.863309	0.832117	0.814815	0.755245	0.765957	0.771429	0.73913	0.70073	0.676471	0.627737	0.627737	0.623188	0.623188	0.539007	0.552239
Warda	0.978723	0.978417	0.992806	1	0.978417	0.971429	0.942029	0.906475	0.884058	0.877698	0.877698	0.877698	0.855072	0.855072	0.855072	0.855072	0.848921	0.871429	0.84058	0.823529	0.75	0.760563	0.765957	0.733813	0.695652	0.671533	0.623188	0.623188	0.633094	0.633094	0.535211	0.548148
Tbone	0.971429	0.971014	0.985507	0.978417	1	0.964029	0.948905	0.913043	0.905109	0.884058	0.884058	0.884058	0.861314	0.861314	0.861314	0.861314	0.855072	0.848921	0.832117	0.814815	0.741259	0.751773	0.757143	0.73913	0.70073	0.676471	0.627737	0.627737	0.623188	0.623188	0.539007	0.552239
Powerpuff	0.964539	0.964029	0.978417	0.971429	0.964029	1	0.927536	0.892086	0.869565	0.863309	0.863309	0.863309	0.84058	0.84058	0.84058	0.84058	0.834532	0.842857	0.826087	0.794118	0.736111	0.746479	0.751773	0.719424	0.681159	0.656934	0.608696	0.608696	0.604317	0.604317	0.521127	0.533333
Lizalica	0.94964	0.948905	0.948905	0.942029	0.948905	0.927536	1	0.919708	0.911765	0.905109	0.905109	0.905109	0.867647	0.867647	0.867647	0.867647	0.861314	0.855072	0.838235	0.820896	0.760563	0.742857	0.748201	0.744526	0.705882	0.681481	0.632353	0.632353	0.627737	0.627737	0.542857	0.556391
Adumb2043	0.914286	0.913043	0.913043	0.906475	0.913043	0.892086	0.919708	1	0.905109	0.869565	0.869565	0.869565	0.919708	0.919708	0.919708	0.919708	0.927536	0.863309	0.817518	0.77037	0.727273	0.794326	0.8	0.73913	0.744526	0.705882	0.656934	0.656934	0.608696	0.608696	0.553191	0.567164
Amyev	0.892086	0.890511	0.890511	0.884058	0.905109	0.869565	0.911765	0.905109	1	0.890511	0.890511	0.890511	0.897059	0.897059	0.897059	0.897059	0.890511	0.826087	0.852941	0.80597	0.774648	0.757143	0.76259	0.729927	0.735294	0.681481	0.602941	0.602941	0.59854	0.59854	0.542857	0.556391
Janeemi	0.885714	0.884058	0.884058	0.877698	0.884058	0.863309	0.905109	0.869565	0.890511	1	0.985507	0.985507	0.890511	0.890511	0.890511	0.890511	0.884058	0.805755	0.80292	0.844444	0.783217	0.737589	0.742857	0.768116	0.729927	0.691176	0.642336	0.642336	0.623188	0.623188	0.539007	0.552239
Tuck	0.9	0.884058	0.884058	0.877698	0.884058	0.863309	0.905109	0.869565	0.890511	0.985507	1	0.985507	0.890511	0.890511	0.890511	0.890511	0.884058	0.805755	0.817518	0.82963	0.797203	0.723404	0.742857	0.753623	0.729927	0.691176	0.627737	0.627737	0.623188	0.623188	0.524823	0.537313
Phives	0.885714	0.884058	0.884058	0.877698	0.884058	0.863309	0.905109	0.869565	0.890511	0.985507	0.985507	1	0.890511	0.890511	0.890511	0.890511	0.884058	0.805755	0.80292	0.82963	0.783217	0.723404	0.728571	0.753623	0.729927	0.691176	0.627737	0.627737	0.623188	0.623188	0.524823	0.537313
Eraser	0.863309	0.875912	0.861314	0.855072	0.861314	0.84058	0.867647	0.919708	0.897059	0.890511	0.890511	0.890511	1	1	1	1	0.992701	0.826087	0.808824	0.820896	0.774648	0.771429	0.776978	0.759124	0.764706	0.725926	0.661765	0.661765	0.613139	0.613139	0.528571	0.556391
London	0.863309	0.875912	0.861314	0.855072	0.861314	0.84058	0.867647	0.919708	0.897059	0.890511	0.890511	0.890511	1	1	1	1	0.992701	0.826087	0.808824	0.820896	0.774648	0.771429	0.776978	0.759124	0.764706	0.725926	0.661765	0.661765	0.613139	0.613139	0.528571	0.556391
Elezi	0.863309	0.875912	0.861314	0.855072	0.861314	0.84058	0.867647	0.919708	0.897059	0.890511	0.890511	0.890511	1	1	1	1	0.992701	0.826087	0.808824	0.820896	0.774648	0.771429	0.776978	0.759124	0.764706	0.725926	0.661765	0.661765	0.613139	0.613139	0.528571	0.556391
Niobe	0.863309	0.875912	0.861314	0.855072	0.861314	0.84058	0.867647	0.919708	0.897059	0.890511	0.890511	0.890511	1	1	1	1	0.992701	0.826087	0.808824	0.820896	0.774648	0.771429	0.776978	0.759124	0.764706	0.725926	0.661765	0.661765	0.613139	0.613139	0.528571	0.556391
Asa16	0.857143	0.869565	0.855072	0.848921	0.855072	0.834532	0.861314	0.927536	0.890511	0.884058	0.884058	0.884058	0.992701	0.992701	0.992701	0.992701	1	0.820144	0.80292	0.814815	0.769231	0.765957	0.771429	0.753623	0.759124	0.720588	0.656934	0.656934	0.608696	0.608696	0.524823	0.552239
Iter	0.851064	0.848921	0.863309	0.871429	0.848921	0.842857	0.855072	0.863309	0.826087	0.805755	0.805755	0.805755	0.826087	0.826087	0.826087	0.826087	0.820144	1	0.811594	0.764706	0.75	0.732394	0.737589	0.690647	0.695652	0.686131	0.623188	0.623188	0.633094	0.633094	0.521127	0.533333
Yang	0.834532	0.832117	0.832117	0.84058	0.832117	0.826087	0.838235	0.817518	0.852941	0.80292	0.817518	0.80292	0.808824	0.808824	0.808824	0.808824	0.80292	0.811594	1	0.746269	0.774648	0.671429	0.690647	0.627737	0.661765	0.637037	0.573529	0.573529	0.59854	0.59854	0.528571	0.556391
DrSierra	0.80292	0.814815	0.814815	0.823529	0.814815	0.794118	0.820896	0.77037	0.80597	0.844444	0.82963	0.82963	0.820896	0.820896	0.820896	0.820896	0.814815	0.764706	0.746269	1	0.842857	0.797101	0.80292	0.844444	0.80597	0.781955	0.731343	0.731343	0.577778	0.577778	0.478261	0.503817
Crewmate	0.772414	0.755245	0.755245	0.75	0.741259	0.736111	0.760563	0.727273	0.774648	0.783217	0.797203	0.783217	0.774648	0.774648	0.774648	0.774648	0.769231	0.75	0.774648	0.842857	1	0.739726	0.758621	0.769231	0.732394	0.70922	0.647887	0.647887	0.559441	0.559441	0.465753	0.489209
DrManhattan	0.755245	0.751773	0.765957	0.760563	0.751773	0.746479	0.742857	0.794326	0.757143	0.737589	0.723404	0.723404	0.771429	0.771429	0.771429	0.771429	0.765957	0.732394	0.671429	0.797101	0.739726	1	0.979021	0.780142	0.814286	0.748201	0.7	0.7	0.524823	0.524823	0.5	0.525547
Adolin	0.774648	0.757143	0.771429	0.765957	0.757143	0.751773	0.748201	0.8	0.76259	0.742857	0.742857	0.728571	0.776978	0.776978	0.776978	0.776978	0.771429	0.737589	0.690647	0.80292	0.758621	0.979021	1	0.785714	0.820144	0.753623	0.705036	0.705036	0.528571	0.528571	0.503497	0.529412
VResidence	0.728571	0.724638	0.73913	0.733813	0.73913	0.719424	0.744526	0.73913	0.729927	0.768116	0.753623	0.753623	0.759124	0.759124	0.759124	0.759124	0.753623	0.690647	0.627737	0.844444	0.769231	0.780142	0.785714	1	0.832117	0.838235	0.729927	0.729927	0.536232	0.536232	0.496454	0.507463
Reedo	0.690647	0.686131	0.70073	0.695652	0.70073	0.681159	0.705882	0.744526	0.735294	0.729927	0.729927	0.729927	0.764706	0.764706	0.764706	0.764706	0.759124	0.695652	0.661765	0.80597	0.732394	0.814286	0.820144	0.832117	1	0.888889	0.735294	0.735294	0.569343	0.569343	0.485714	0.496241
KeAlii	0.666667	0.676471	0.676471	0.671533	0.676471	0.656934	0.681481	0.705882	0.681481	0.691176	0.691176	0.691176	0.725926	0.725926	0.725926	0.725926	0.720588	0.686131	0.637037	0.781955	0.70922	0.748201	0.753623	0.838235	0.888889	1	0.740741	0.740741	0.544118	0.544118	0.489209	0.5
Tweety19	0.618705	0.627737	0.627737	0.623188	0.627737	0.608696	0.632353	0.656934	0.602941	0.642336	0.627737	0.627737	0.661765	0.661765	0.661765	0.661765	0.656934	0.623188	0.573529	0.731343	0.647887	0.7	0.705036	0.729927	0.735294	0.740741	1	1	0.642336	0.642336	0.485714	0.541353
Snek	0.618705	0.627737	0.627737	0.623188	0.627737	0.608696	0.632353	0.656934	0.602941	0.642336	0.627737	0.627737	0.661765	0.661765	0.661765	0.661765	0.656934	0.623188	0.573529	0.731343	0.647887	0.7	0.705036	0.729927	0.735294	0.740741	1	1	0.642336	0.642336	0.485714	0.541353
Maureen	0.628571	0.623188	0.623188	0.633094	0.623188	0.604317	0.627737	0.608696	0.59854	0.623188	0.623188	0.623188	0.613139	0.613139	0.613139	0.613139	0.608696	0.633094	0.59854	0.577778	0.559441	0.524823	0.528571	0.536232	0.569343	0.544118	0.642336	0.642336	1	1	0.539007	0.552239
Liebe	0.628571	0.623188	0.623188	0.633094	0.623188	0.604317	0.627737	0.608696	0.59854	0.623188	0.623188	0.623188	0.613139	0.613139	0.613139	0.613139	0.608696	0.633094	0.59854	0.577778	0.559441	0.524823	0.528571	0.536232	0.569343	0.544118	0.642336	0.642336	1	1	0.539007	0.552239
Emotion	0.531469	0.524823	0.539007	0.535211	0.539007	0.521127	0.542857	0.553191	0.542857	0.539007	0.524823	0.524823	0.528571	0.528571	0.528571	0.528571	0.524823	0.521127	0.528571	0.478261	0.465753	0.5	0.503497	0.496454	0.485714	0.489209	0.485714	0.485714	0.539007	0.539007	1	0.759124
VroomVroom	0.544118	0.552239	0.552239	0.548148	0.552239	0.533333	0.556391	0.567164	0.556391	0.552239	0.537313	0.537313	0.556391	0.556391	0.556391	0.556391	0.552239	0.533333	0.556391	0.503817	0.489209	0.525547	0.529412	0.507463	0.496241	0.5	0.541353	0.541353	0.552239	0.552239	0.759124	1
