## Supplemental Table 2 for "Comparative genomic analysis of Cluster AZ *Arthrobacter* phages"

### Sheet: Sheet1
Table S2. Predicted endolysins in cluster AZ phages
Endolysin Type	Phage_gene	Isolation Host	Subcluster	Genome location	Domains identified by HHPred alignment	Protein size (amino acids)	Other clusters where this endolysin is found
1	Elezi_25	A. globiformis	AZ1	Central, near tail genes	N-terminal Peptidase M23-like, central repeat, c-terminal peptidoglycan binding	498	AO, FC
	Asa16_25	A. globiformis	AZ1			498
	Niobe_25	A. globiformis	AZ1			498
	Eraser_25	A. globiformis	AZ1			500
	London_25	A. globiformis	AZ1			498
	Vresidence_24	A. globiformis	AZ1			490
	KeAlii_24	A. globiformis	AZ1			492
	Amyev_24	A. globiformis	AZ1			503
	Crewmate_26	A. globiformis	AZ1			484
1	Adolin_60	A. atrocyaneus	AZ1	right arm	N-terminal Peptidase M23-like, central repeat, c-terminal peptidoglycan binding	489	AO, FC
	DrManhattan_60	A. atrocyaneus	AZ1			485
	DrSierra_55	A. atrocyaneus	AZ1			486
	Reedo_59	A. globiformis	AZ1			506
2	Liebe_20	A. globiformis	AZ2	Central, near tail genes	Peptidase M23 domain; unknown C-terminal domain	293	AM, FE, AO*, AY*, FF*, FL*
	Maureen_20	A. globiformis	AZ2			293
2	Lizalica_56	A. globiformis	AZ1	right arm	Peptidase M23 domain; unknown C-terminal domain	327	AM, FE, AO*, AY*, FF*, FL*
	Kaylissa_59	A. globiformis	AZ1			330
	Lego_57	A. globiformis	AZ1			330
	YesChef_57	A. globiformis	AZ1			330
	Powerpuff_59	A. globiformis	AZ1			330
	Tbone_57	A. globiformis	AZ1			328
	Warda_58	A. globiformis	AZ1			328
	ADumb2043_56	A. globiformis	AZ1			326
	Iter_59	A. globiformis	AZ1			321
	Yang_59	A. globiformis	AZ1			322
3	Snek_24	A. globiformis	AZ3	Central, near tail genes	N-terminal LysM peptidoglycan binding, central peptidase M23, unknown C-terminal domain	500	none
	Tweety19_24	A. globiformis	AZ3			500
4	Phives_1	A. globiformis	AZ1	gene 1	N-terminal peptidoglycan hydrolase/muramidase, C-terminal peptidoglycan binding	340	FG, EA3
	Janeemi_1	A. globiformis	AZ1			338
	Tuck_1	A. globiformis	AZ1			336
5	Emotion_21	A. sulfureus	AZ4	Central, near tail genes	N-acetylmuramoyl-L-alanine amidase domain	239	none
	VroomVroom_21	A. sulfureus	AZ4			242
*Only one member of the cluster includes this endolysin
